## Supplementary file 3 for "Transcriptional inhibition after irradiation occurs preferentially at highly expressed genes in a manner dependent on cell cycle progression"

### Sheet: down_regulated_protein_coding_g
Supplementary table 3: Significantly enriched GO terms for down-regulated genes after Irradiation.
GO term ID	Description	P value	P adjusted value	q value	Enriched gene names	Enriched gene number	Fold enrichment
GO:0006334	nucleosome assembly	1.59592e-20	7.89502e-17	7.89502e-17	H2bc4/H1f2/H1f6/H1f9/H1f1/H1f4/H1f3/H2bu2/H1f5/H4c1/H4c9/H4c3/H4c8/H4c4/H2bc12/H4c12/H4c11/H2bc21/H3c1/H4c2/H3c2/H2bc7/H3c6/H4c6/H4c18/H2bc22/H3c3/H2bc3/H4c14/H4f16/H3c8/H3c4/H3c7/H3c10/H3c11/H2bc14/H2bc9	37	6.27374
GO:0034728	nucleosome organization	9.12989e-17	2.25828e-13	2.25828e-13	H2bc4/Tnp1/Piwil1/H1f2/H1f6/H1f9/H1f1/H1f4/H1f3/H2bu2/H1f5/H4c1/H4c9/H4c3/H4c8/H4c4/H2bc12/H4c12/H4c11/H2bc21/H3c1/H4c2/H3c2/H2bc7/H3c6/H4c6/H4c18/H2bc22/H3c3/H2bc3/H4c14/H4f16/H3c8/H3c4/H3c7/H3c10/H3c11/H2bc14/H2bc9	39	4.76515
GO:0006323	DNA packaging	3.42384e-14	2.82295e-11	2.82295e-11	H2bc4/Pou5f1/Tnp1/Piwil1/Ern2/H1f2/H1f6/Prm2/H1f9/Aicda/H1f1/Prm3/H1f4/H1f3/H2bu2/H1f5/H4c1/H4c9/H4c3/H4c8/H4c4/H2bc12/H4c12/H4c11/H2bc21/H3c1/H4c2/H3c2/H2bc7/H3c6/H4c6/H4c18/H2bc22/H3c3/H2bc3/H4c14/H4f16/H3c8/H3c4/H3c7/H3c10/H3c11/H2bc14/H2bc9	44	3.67409
GO:0065004	protein-DNA complex assembly	1.61353e-12	9.97769e-10	9.97769e-10	H2bc4/Ahr/H1f2/H1f6/H1f9/H1f1/H1f4/H1f3/H2bu2/H1f5/H4c1/H4c9/H4c3/H4c8/H4c4/H2bc12/H4c12/H4c11/H2bc21/H3c1/H4c2/H3c2/H2bc7/H3c6/H4c6/H4c18/H2bc22/H3c3/H2bc3/H4c14/H4f16/H3c8/H3c4/H3c7/H3c10/H3c11/H2bc14/H2bc9	38	3.69265
GO:0003341	cilium movement	2.7687e-12	1.52186e-09	1.52186e-09	Ccdc65/Atp1a4/Pltp/Slc22a16/Tekt1/Ccdc103/Septin12/Spag6l/Ropn1/Tekt4/Mkks/Spag17/Ldhc/Pgk2/Adam3/Drc7/Slc9c1/Zbbx/Nme5/H1f6/Cfap221/Ttc29/Ccdc151/Ccdc40/Cfap69/Rsph6a/Nme8/Spem1/Prdm14/Wdr63/Prm3/Akap4/Txndc2/Rnase9/Dnah6/Tex101/Drc1/Smcp/Rhox5	39	3.56077
GO:0045653	negative regulation of megakaryocyte differentiation	1.00285e-11	4.51009e-09	4.51009e-09	H4c1/H4c9/H4c3/H4c8/H4c4/H4c12/H4c11/H4c2/H4c6/H4c18/H4c14/H4f16	12	11.7296
GO:0001539	cilium or flagellum-dependent cell motility	2.2772e-11	8.66563e-09	8.66563e-09	Ccdc65/Atp1a4/Pltp/Slc22a16/Tekt1/Septin12/Spag6l/Ropn1/Tekt4/Mkks/Ldhc/Pgk2/Adam3/Drc7/Slc9c1/H1f6/Ccdc151/Ccdc40/Cfap69/Nme8/Spem1/Efhc1/Prdm14/Wdr63/Prm3/Akap4/Txndc2/Rnase9/Tex101/Drc1/Smcp/Rhox5	32	3.88133
GO:0060285	cilium-dependent cell motility	2.2772e-11	8.66563e-09	8.66563e-09	Ccdc65/Atp1a4/Pltp/Slc22a16/Tekt1/Septin12/Spag6l/Ropn1/Tekt4/Mkks/Ldhc/Pgk2/Adam3/Drc7/Slc9c1/H1f6/Ccdc151/Ccdc40/Cfap69/Nme8/Spem1/Efhc1/Prdm14/Wdr63/Prm3/Akap4/Txndc2/Rnase9/Tex101/Drc1/Smcp/Rhox5	32	3.88133
GO:0071824	protein-DNA complex subunit organization	1.1063e-10	3.9092e-08	3.9092e-08	H2bc4/Ahr/Tnp1/Piwil1/H1f2/H1f6/H1f9/H1f1/H1f4/H1f3/H2bu2/H1f5/H4c1/H4c9/H4c3/H4c8/H4c4/H2bc12/H4c12/H4c11/H2bc21/H3c1/H4c2/H3c2/H2bc7/H3c6/H4c6/H4c18/H2bc22/H3c3/H2bc3/H4c14/H4f16/H3c8/H3c4/H3c7/H3c10/H3c11/H2bc14/H2bc9	40	3.12055
GO:0006342	chromatin silencing	6.21122e-08	1.46319e-05	1.46319e-05	H1f2/H1f6/H1f9/H1f1/H2ax/H1f4/H1f3/H1f5/H2ac4/H2ac10/H2ac15/H2ac21/H2ac20/H2ac6/H2ac8/H2ac11/H2ac12/H2ac22/H2ac7/H2ac13/H2ac24	21	3.87728
GO:0045814	negative regulation of gene expression, epigenetic	3.50543e-07	7.53971e-05	7.53971e-05	H1f2/H1f6/H1f9/H1f1/H2ax/H1f4/H1f3/H1f5/H2ac4/H2ac10/H2ac15/H2ac21/H2ac20/H2ac6/H2ac8/H2ac11/H2ac12/H2ac22/H2ac7/H2ac13/H2ac24	21	3.5248
GO:0009566	fertilization	4.84951e-07	9.99605e-05	9.99605e-05	Spa17/Atp1a4/Slc22a16/Glipr1l1/Adam2/Acr/Iftap/Spam1/Ccdc136/Llcfc1/Prss37/Plcz1/Adam3/Adam5/Rab3a/Izumo1r/Lyzl4/H1f6/Adam32/Cfap69/Mael/Prdm14/Klk14/Spesp1/Pkdrej/Spink2/Spaca3/Tex101/Spag8/Spink13/Smcp/Rad21l	32	2.63238
GO:0030219	megakaryocyte differentiation	2.12757e-05	0.0032891	0.0032891	Gata2/H4c1/H4c9/H4c3/H4c8/H4c4/H4c12/H4c11/H4c2/H4c6/H4c18/H4c14/H4f16	13	3.8575
GO:0048515	spermatid differentiation	2.57192e-05	0.00385554	0.00385554	Slc26a3/Ybx2/Tbata/Osbp2/Spag6l/Ropn1/Rsph1/Tnp1/Mkks/Sun5/Adad1/Spaca1/Piwil1/Ccdc136/Ddx25/Nme5/Prm2/Cfap69/Six5/Rsph6a/Spem1/Cftr/Meioc/Rnase9/Spink2/Tmem119/Tdrd5/Mei1/Dpy19l2/Gm20736	30	2.25569
GO:0022412	cellular process involved in reproduction in multicellular organism	9.7476e-05	0.0132776	0.0132776	Slc26a3/Ihh/Ptgds/Ybx2/Tbata/Osbp2/Spag6l/Ropn1/Rsph1/Paqr8/Sgo2a/Tnp1/Mkks/Sun5/Aurka/Adad1/Hormad1/Spaca1/Piwil1/Spam1/Ccdc136/Llcfc1/Plk1/Izumo1r/Ddx25/Lyzl4/Nme5/Paqr7/Prm2/Tdrd6/Cfap69/Mael/Six5/Rsph6a/Spem1/Cftr/Prdm14/Spesp1/Foxc1/Meioc/Rnase9/Spink2/Spaca3/Tmem119/Tdrd5/Mei1/Dpy19l2/Gm20736	48	1.76463
GO:0009988	cell-cell recognition	9.93067e-05	0.0132776	0.0132776	Spa17/Glipr1l1/Adam2/Acr/Prss37/Adam3/Adam5/Izumo1r/H1f6/Adam32/Spesp1/Spaca3/Tex101/Smcp	14	3.18681
GO:0044782	cilium organization	0.000271589	0.0319893	0.0319893	Ccdc65/Hap1/Pifo/Tekt1/Ccdc103/Mak/Ttll8/Spag6l/Ropn1/Rsph1/Tekt4/Ttc39c/Rab17/Gsn/Ssna1/Mkks/Spag17/Kif17/Cep19/Dcdc2a/Nme5/Cfap221/Ttc29/Ptpdc1/Tctn1/Ccdc151/Ccdc40/Cfap69/Rsph6a/Nme8/Dnal1/Wdr63/Disc1/Akap4/Bbs12/Armc9/Bbs5/Drc1	38	1.81972
GO:0051602	response to electrical stimulus	0.000392935	0.0441784	0.0441784	Xbp1/Ntrk1/P2rx7/Rab3a/Myo6/Palm/Musk	7	4.8466
